# A cell atlas of the developing human outflow tract of the heart and its adult aortic valve derivatives

**DOI:** 10.1101/2023.04.05.535627

**Authors:** Rotem Leshem, Syed Murtuza Baker, Joshua Mallen, Lu Wang, John Dark, Andrew D Sharrocks, Karen Piper Hanley, Neil A Hanley, Magnus Rattray, Simon D Bamforth, Nicoletta Bobola

## Abstract

The outflow tract (OFT) of the heart carries blood away from the heart into the great arteries. During embryogenesis, the OFT divides to form the aorta and pulmonary trunk, creating the double circulation present in mammals. Defects in this area account for one-third of all congenital heart defect cases. Here, we present comprehensive transcriptomic data on the developing OFT at two distinct timepoints (embryonic and fetal) and its adult derivatives, the aortic valves, and use spatial transcriptomics to define the distribution of cell populations. We uncover that distinctive embryonic signatures persist in adult cells and can be used as labels to retrospectively attribute relationships between cells separated by a large time scale. Single-cell regulatory network inference identifies GATA6, a transcription factor linked to common arterial trunk and bicuspid aortic valve, as a key regulator of valve precursor cells. Its downstream network reveals candidate drivers of human cardiac defects and illuminates the molecular mechanisms of both normal and pathological valve development. Our findings define the cellular and molecular signatures of the human OFT and its distinct cell lineages, which is critical for understanding congenital heart defects and developing cardiac tissue for regenerative medicine.
