## Supplementary material for "A cell atlas of the developing human outflow tract of the heart and its adult aortic valve derivatives": Table S1

### Sheet: Sheet1
Age	Sex	Tissue	Repeat	Nuclei count (total)	Experiment	Accession		Submission URL
CS16/17	M	OFT	1	40000	snRNAseq	E-MTAB-13456	ArrayExpress	https://www.ebi.ac.uk/fg/annotare/edit/17704/ [ebi.ac.uk]
CS16/17	M	OFT	2	22000	snRNAseq	E-MTAB-13447	ArrayExpress	https://www.ebi.ac.uk/fg/annotare/edit/16584/ [ebi.ac.uk]
12pcw	M	OFT	1	22000	snRNAseq	E-MTAB-13447	ArrayExpress	https://www.ebi.ac.uk/fg/annotare/edit/16584/ [ebi.ac.uk]
12pcw	M	OFT	2	225000	snRNAseq	E-MTAB-13447	ArrayExpress	https://www.ebi.ac.uk/fg/annotare/edit/16584/ [ebi.ac.uk]
Adult	F	valve	1	13500	snRNAseq	E-MTAB-13453	ArrayExpress	https://www.ebi.ac.uk/fg/annotare/edit/17701/ [ebi.ac.uk]
Adult	F	valve	2	3750	snRNAseq	E-MTAB-13453	ArrayExpress	https://www.ebi.ac.uk/fg/annotare/edit/17701/ [ebi.ac.uk]
Adult	F	valve	3	19500	snRNAseq	E-MTAB-13453	ArrayExpress	https://www.ebi.ac.uk/fg/annotare/edit/17701/ [ebi.ac.uk]
12PCW	f	Heart			Visium	E-MTAB-13461	ArrayExpress	https://www.ebi.ac.uk/fg/annotare/edit/17705/ [ebi.ac.uk]
