## Supplementary material for "A cell atlas of the developing human outflow tract of the heart and its adult aortic valve derivatives": Table S2

### Sheet: Sheet1
Cluster 0	Cluster 1	Cluster 2	Cluster 3	Cluster 4	Cluster 5	Cluster 6	Cluster 7	Cluster 8	Cluster 9	Cluster 10	Cluster 11	Cluster 12	Cluster 13	Cluster 14	Cluster 15	Cluster 16	Cluster 17
DCN	GLIS3	SORCS3	MYH6	SNTG1	MYH11	MYH7	NRG3	SMOC1	VWF	FMN1	IKZF1	MYL7	CCL21	PIK3R3	SLC35F1	ITLN1	STMN2
COL1A1	SERPINE1	AC020909.2	ZNF385B	GPR158	SULT1E1	MYL2	PRKCB	POSTN	RGCC	RBM47	AOAH	ACTC1	MMRN1	ADAMTS9	NRXN1	PTPRQ	SYT1
COL12A1	AKR1C1	KCNIP4	MYOM2	FBN3	ELN	MYL3	AP001636.3	EMCN	ADGRL4	MSR1	SYTL3	TNNC1	STON2	MCTP1	KCNH8	CGN	RIMBP2
EBF2	SOD2	FAM189A2	FGF12	ANO4	SFRP2	FHL2	SP6	TMEM100	ROBO4	SAMSN1	FYB1	TNNI1	SNTG2	RASGRF2	XKR4	LRP2	DPP6
COL6A6	CCL2	SLC8A1	TBX5	SLC35F3	LINC01099	LPL	HAPLN1	CTHRC1	PDGFB	ACSL1	APBB1IP	CSRP3	TSPEAR	ADGRL4	ZNF536	BNC1	FMN2
COL1A2	CD44	NELL1	ADAMTS8	FGFR2	FBLN5	MYL7	TMEM132D	LEPR	ADGRF5	CD163L1	INPP5D	MYL4	CD36	MTRNR2L8	CDH19	AP000561.1	HS6ST3
LUM	PTX3	ERBB4	CPNE5	SEMA3D	ACTA2	SLC8A1	PTPRB	LTC4S	SOX18	RNF144B	IQGAP2	LAD1	RASSF9	ICAM1	LRRTM4	KRT19	LINGO2
COL3A1	CSMD2	EMC10	ANKRD1	EPHA7	LINC01098	GPAT3	XKR4	PCDH15	A2M	CSF2RA	ARHGAP15	MB	GPM6A	C2CD4B	OLFML2A	GPM6A	TMEM178B
TCF21	MIR222HG	PFKFB4	MYL7	MMP11	SEMA5B	TNNI3	LINC02296	MMRN2	ARHGEF28	DOCK2	ITGA4	TNNT2	SLC38A4	SERPINE1	PLP1	TNNT1	RIMS2
LPAR4	GFPT2	SORBS2	TTN	COL9A2	AL450332.1	PDK4	TEK	CALCRL	KDR	ATP8B4	DOCK8	DES	PARD6G	SLC7A2	TMEM178B	PKHD1L1	GNG4
SPON2	SPSB1	CTNNA3	KCNH7	PTPRT	BGN	TNNI1	CPXM2	SLCO2A1	ANO2	GSAP	DOCK2	CKM	PTPRE	PVR	PTPRZ1	PLLP	GAP43
SCN7A	SNED1	RYR2	EPHA4	NKD1	PRDM6	TNNT2	ENTPD1	MMP28	CLVS1	MCTP1	LCP1	PGAM2	PKHD1L1	MIR222HG	GRIK2	BICDL1	CTNNA2
ABCA8	LINC00472	DPF3	LINC01182	CASC15	FRZB	COX6A2	WNT2	PECAM1	IGFBP3	MRC1	F13A1	TCAP	PROX1	PTHLH	ERBB3	SPOCK2	CHRNA7
MIR503HG	CYTOR	ZMAT4	GABRB3	GRIA2	TINAGL1	TTN	BMPER	COLEC11	BTNL9	CPM	PIK3CD	TNNI3	MPP7	PALM2-AKAP2	SHC4	SBSPON	CNTN1
PCOLCE	SLC39A14	SLC8A1-AS1	VSTM2L	CNTN5	NOTCH3	CRYAB	AC025569.1	SLC6A4	CDH5	SLC16A10	SORL1	CRYAB	ARL4A	PTPRE	PRIMA1	PTGS1	FAM163A
POSTN	NEAT1	CFAP299	TECRL	PCDH11Y	PDGFRB	FGF12	ACSM3	RAMP2	FLT1	LCP1	MYO1F	FABP3	SCN3B	TNFAIP3	TSPAN11	SFRP5	SYN2
HTRA3	ICAM1	BMP7	PRKAG2	LINC01122	WFDC1	BANCR	FGFR3	PROCR	SLC9C1	RUNX1	AKNA	TPM1	LMO2	CLIC2	NCAM2	SLC9A3R1	RAB3C
ISLR	MTAP	CADPS	DAPK2	COL9A3	IGFBP7	RBM24	NPPC	BAALC	EMCN	DISP1	CSF1R	SLC25A4	KANK3	PCAT19	LGI4	CLDN15	ASTN2
SERPINF1	ARHGAP22	KIF26B	TRIM55	GRIA4	LMOD1	SORBS2	CGNL1	FOXC1	PCDH12	ADAP2	SPP1	FITM1	GRAPL	F5	GINS3	CCDC80	DLGAP2
FBLN1	KLF9	TTN	PAM	ROBO1	PLA2G5	RASD1	CTSV	MMRN1	CAV1	TBXAS1	SRGN	MYL9	DLGAP2	SSH1	SCN9A	RARRES2	MAP7
DCC	ASB3	HDAC9	GJA5	LIMCH1	UNC13C	LRRC2	LEPR	CLEC14A	ICAM2	ME1	SAMSN1	MYL3	IL7	NEAT1	SEMA3B	LRAT	FGF14
COL5A2	GPR176	CASZ1	TMEM163	NRCAM	GREM2	PLN	ITPR1	CD9	MEOX1	P2RX7	RNF125	SMPX	TMEM255B	RAPGEF5	MDGA2	PPL	MAPT
LRRC17	PCOLCE2	MYO18B	TNNT2	HMGA2	OGN	PNCK	FLT1	TTC9	CD93	PID1	BICDL1	CYCS	GJA1	SHANK3	ADGRB3	NMU	PTPRN2
ASPN	ARSJ	ESRRG	MAPK4	MECOM	HEYL	ANKRD1	ARHGAP28	GJA4	FABP5	FAM20A	ARAP2	ENO3	CAVIN2	SOD2	NRXN3	WT1	UNC80
C1QTNF2	TRAF1	MYOM1	PLEKHA7	PWRN1	KCNAB1	CKM	COL23A1	NT5E	PTPRB	PLAUR	CXCR4	ANKRD1	MAP4K2	PLPP3	MEGF10	RASSF7	ALK
ADAM33	C1QTNF1	SV2C	CORIN	GPC3	RGS5	HOPX	AC008050.1	PKHD1L1	RFLNB	NPL	PARP8	MYH6	AP001636.3	PTGS2	TRPM3	EPHB6	CACNA1B
IGF1	TAF4B	SLC2A1	MYBPC3	CTNNA2	ENPEP	FGF18	EMCN	EGFL7	PECAM1	FERMT3	ATP8B4	COX6A2	LAPTM5	GCH1	SORCS1	2001-03-01	DSCAM
ADAMTSL3	SRPX2	SDK2	GABRB2	TENM3	CPE	NR4A3	DKK2	F8	KITLG	ABCA1	TXK	PLN	CRACR2B	WNT2B	NLGN4X	TLL1	KIF5C
C7	RUNX1	MYBPC3	CHRM2	TARID	THSD7B	EEF1A2	PRKCH	NOS3	ARHGEF15	CD44	IPCEF1	HSPB7	TFPI	ADCY4	LINC01748	RDH10	RIMS1
PTN	OSMR	USH2A	ABRA	EPHA3	CNTNAP3B	DES	AC010737.1	NPR3	PODXL	AMPD3	PTK2B	TTN	SULF2	FAM241A	NKAIN3	ALDH1A2	AC008415.1
OGN	CLMP	FHOD3	MYLK3	IL1RAPL2	MRVI1	HSPB7	KCNJ2	FXYD5	MYCT1	DRAM1	RUNX2	COX7B	CNTNAP3B	RNF19B	TENM3	CBLN2	AC109466.1
PLAC9	PALM2-AKAP2	MAN1C1	KCNJ3	CLSTN2	MYLK	ACTN2	ITGA9	ADGRF5	ST8SIA6	F13A1	PBX4	CHCHD10	NTN1	NFKBIA	CHST9	KANK4	CELF4
EBF3	TNFAIP6	VWC2	NEBL	SOX6	CARMN	FBXO40	PELI2	TSPAN7	CAVIN2	SOD2	CCND3	EEF1A2	PECAM1	PITPNC1	AL139383.1	HHIP	PTPRR
NRK	MEDAG	HK2	RYR2	AC087564.1	CCDC3	TNNC1	FGD5	HLA-E	CD36	LYN	ARHGAP25	MDH1	HLA-B	STC1	ADGRG6	RARRES1	ARFGEF3
COL24A1	PVT1	CACNA1D	AP001021.2	NBAT1	GUCY1A1	TPM1	SHANK3	LRIG3	JAG2	LPXN	STAT4	COX5B	KLHL4	ADAMTS9-AS1	AC099792.1	CDON	DCX
PLAGL1	SPECC1L	KCNQ5	L3MBTL4	HAPLN1	TAGLN	PPARGC1A	AP002989.1	DKK2	CLEC14A	IL6R	CASP8	PPP1R1A	NRP2	AC020916.1	AATK	FGF9	NOL4
COL21A1	SLCO5A1	ERC2	ACTC1	KCTD16	PRSS35	ACTC1	LAMC3	PLVAP	ADAM15	PPARG	PPP1R16B	SYNPO2L	MFNG	EMP1	MOXD1	EFEMP1	PPM1E
TTYH2	CACNB4	RBM20	VSNL1	AFF2	PDE3A	FABP3	GDPD1	RNASE1	VWA1	TNFRSF1B	KCNAB2	HBM	DMTN	LINC00571	IL1RAPL2	NPNT	FRRS1L
SPARC	MTRNR2L8	FREM2	TRDN	LINC02249	IGFBP2	RBM20	CC2D2B	OPCML	GNG11	PSTPIP2	CDC42SE2	NKX2-5	HLA-E	PELI1	KIRREL3	S100A10	NRG1
ADAMTS19	MGST1	ESRRB	MYO18B	PDZRN4	COL1A2	MYOM1	LIMCH1	AC010737.1	PCDH17	MYO1F	RIPOR2	ETFB	RHOJ	C3orf52	TTYH1	TM4SF1	GATA3
COL6A3	MTHFD2	CACNB2	CMYA5	TWIST1	SMOC2	RYR2	PLVAP	PALMD	EGFL7	RHBDF2	CD14	NDUFA4	HID1	TMEM255B	NGFR	SEMA3C	UNC79
MFAP4	EGFR	B4GALNT3	RBM24	FRAS1	GUCY1B1	LMOD3	ELMO1	PRCP	ESAM	CTSL	SMAP2	COX5A	SPATA6L	PNP	SNTB1	CFH	GRIK2
CCDC102B	GPRC5A	MIR1-1HG-AS1	MLIP	NCAM1	LINC02398	CTNNA3	NCKAP5	HMCN1	COL15A1	SRGN	DOCK10	LRRC10	CCDC26	SLC9B2	ITIH5	CDH3	PCLO
OLFML3	SLC7A5	ALPK2	SORBS2	MYH10	AC098829.1	CKMT2	CELF4	SNCG	CA2	NEAT1	SYTL2	UQCR10	PCLO	RHOJ	ARHGAP15	MYRF	CAMK4
BOC	ZBTB7C	TSPAN32	RBM20	RSPO3	SPARC	TRIM63	SMTNL2	EDN1	APLNR	RFFL	SEMA4D	LMOD3	CEACAM1	ANO2	FLRT3	DLGAP2	GRIA1
OLFML1	GCH1	MYH7	HSPB3	CALN1	AC100793.2	PPP1R3C	HEY2	ICAM2	KANK3	SEMA6B	CCDC88C	ATP5F1B	ELK3	SP100	GPM6B	MEDAG	CNTNAP2
HHIP	RFFL	PPFIA4	LDB3	FIRRE	C11orf96	JPH1	SHE	FZD6	SOX7	THBS1	LAPTM5	UCP2	MYCT1	CFAP161	CADM4	MME	RGS4
FIBIN	BMPR1B	TMEM120B	MYOM1	NXPH2	CSDC2	CASQ2	ECE1	SALL1	HEY1	HAVCR2	ARL4C	COX6C	VAV3	TLL1	HS6ST3	BNC2	ARHGEF28
CDO1	FOSB	NEBL	KCNA5	TENM4	CSPG4	MYL4	NOS3	NSG1	C2CD4B	CD83	RHBDF2	ATP5PO	KDR	RELB	METRN	LAMA3	SCN9A
ADAMTS2	UBASH3B	TNFRSF19	STAT4	VCAN-AS1	COL1A1	AL451069.1	ELMO1-AS1	ADGRG6	DACH1	2001-03-01	PIK3IP1	XIRP1	EGFL7	TNFRSF10B	RXRG	KIAA1211L	CUX2
COL5A1	NAV2	JPH2	LRRTM3	LINC00511	ST6GAL2	MYH7B	SYT17	TIE1	GALNT18	SLC9A9	TBXAS1	ATP5MC3	HLA-A	RALGAPA2	LINGO2	MMP28	SCN3B
GLT8D2	RAPGEF6	SMYD1	MYL4	AC099792.1	PPP1R14A	CSRP3	PLCD1	NBL1	AC002070.1	NAMPT	TNFRSF1B	HSPB3	GPR146	CCL2	SCN7A	KRT18	SORCS1
PCDH18	ALCAM	2011-03-01	MIR133A1HG	LRP1B	TBX2	CYP2J2	LRIG1	NRGN	ITGA6	SLC39A8	CD4	ATP5PF	PPFIBP1	BTNL9	PLCH1	SULF1	ELAVL2
FAP	ELL2	ACOXL	SLC8A1	LEF1	CRISPLD1	RRAD	MYORG	TCN2	TCTEX1D1	TYMP	MGAT4A	TSTD1	TIE1	SLC7A1	ITGA4	PLEKHH2	AGBL4
MEST	ARNTL2	CUX2	MB	KIF26B	CD248	C10orf71	EGFL7	HYAL2	TM4SF1	P2RX4	CNOT6L	COX6B1	MRC1	ST6GALNAC3	EPHA5	IGFBP5	PCBP3
FBLN2	HDX	LDB3	GNAO1	PHF21B	HES4	CPVL	APCDD1	SALL3	RAMP2	STAB1	CYSLTR1	TPI1	LDB2	ARSJ	FSTL5	BCHE	CACNG4
IGDCC4	RELB	SGPP2	RYR3	NKAIN3	GEM	CMYA5	DOK4	ESAM	ADAMTS9	VAV3	PDE3B	GAPDH	SPHK1	UPP1	PPP2R2B	DSC3	MAP6
TRIL	PLPP3	PPP1R13B	GFOD1	GLI3	FRMD4A	COBL	ST8SIA6	TIMP1	RAPGEF5	MPP1	ST8SIA4	LMOD2	DOCK5	ASRGL1	COL25A1	REC8	DOCK3
COLGALT2	ZNF469	PFKP	NPPB	MEIS2	HTRA1	MYPN	FIRRE	TM4SF1	KLHL6	ARHGAP18	RUNX1	ATP5MC1	WFS1	NFKB1	DST	VSIR	GRM8
SHOX2	NOCT	ANKRD30BL	VWDE	COL26A1	THBS4	ENO3	ADCY4	ARL4D	PLVAP	ARL4C	ANKRD44	NDUFS5	RASGRP3	HIVEP2	AFAP1L2	TBX18	RALYL
ARHGAP20	LTBP2	PALLD	CCDC141	MYRF	DAAM2	SLC25A4	TIE1	BMPER	CYYR1	KCNMA1	SFMBT2	HMBS	TIMP3	EVA1C	IGSF11	IGFBP6	GNAO1
COL14A1	GLIS1	ELAVL2	CFAP77	PCDH11X	SLC6A4	LINC00881	COLEC12	HSPA2	BCL6B	RTN1	SPOCK2	NPPB	GIMAP8	NOCT	TOX	CDH20	APLP1
ABCG2	IL1R1	CDH2	BCO2	FAT3	SYTL2	MYL9	NFATC1	ENG	PCAT19	DOCK4	STK4	COX7A1	STOX2	BMP6	FRMD5	KRT8	DGKB
CD248	BCL6	SPHKAP	DPY19L2	LSAMP	GRIK1	2011-03-01	SMAD6	NPR1	AKAP12	SLC1A3	ARRB2	UQCRFS1	S100A10	B4GALT5	TMOD2	PCLO	SYBU
ANGPTL1	NFKBIZ	AC124947.1	CSRP3	NFIA	TPM2	IRX3	ESAM	TEK	ABI3	SAT1	PTGER4	ENDOG	TRMT9B	TBC1D30	GFRA1	ANXA3	TUBB2B
SSC5D	SLC7A2	CNTN5	ANKRD18A	PRKD1	PHYHIPL	TRDN-AS1	ADGRG6	KLF2	ARHGAP29	ALOX5	KLRD1	ITGB1BP2	NRG3	KIAA1211L	GABRA2	ARFGEF3	UCHL1
CNTFR	CYP1B1	AP005329.2	CASQ2	KCNQ1OT1	OSR1	AKAP6	NTRK2	MANSC1	FAM43A	ZNF267	IL18R1	HBA2	AKAP12	PLXNA2	ATP1A2	SMOC2	SLC4A8
GPC3	MAP2K3	CORIN	FBXO32	EDIL3	ITGA7	CDK18	RAMP2-AS1	ACKR3	CALM1	IQGAP2	ADAM28	RRAD	DOCK8	PARP14	ST3GAL6-AS1	BST1	PLPPR3
F10	CD40	UNC5D	MYH7B	SAMD11	PGF	CACNB2	GALNT13	HHEX	CAV2	SNX10	PRKCB	NDUFB3	CARD10	VWF	ZNF804A	TRNP1	PRUNE2
SPRY1	SARNP	EXTL3	LMOD2	ZNF423	SLC26A7	FHOD3	SLCO2A1	MET	PCDH1	DMXL2	ALOX5	ATP5PD	SOX18	LIMK2	DAGLA	TFPI2	RTN1
MXRA5	NT5DC3	RNF207	MTUS2	PDE3A	SPARCL1	FN3K	COL26A1	RIMS2	ID1	TNFAIP3	PGGHG	COX7C	LYN	SHROOM4	SEMA3C	WWC1	PEX5L
GPC6	FIP1L1	MPPED2	AC009264.1	MAP2	CNTNAP3	RILP	AL359220.1	CDH5	SLC9A3R2	CD14	STK17B	COX4I1	DOCK9	DOCK9	PLEKHA4	IQCA1	STAC
DCLK1	UCK2	MTUS2	SHD	PPFIA2	PLCL1	PIP5K1B	NRG1	SH3BGRL3	PREX2	SGPP2	ADAP2	NDUFAB1	SLC22A23	TEAD4	FIGN	FLRT3	JAKMIP2
PAMR1	AC020916.1	TSPAN9	AGBL4	SYNPO2	SFRP4	SLC4A3	CCM2L	SAT1	PLEKHG1	NABP1	CEMIP2	MGST3	PGM5	CDH13	CNP	TOB1	KCND2
MMP23B	ABTB2	ACTN2	RNF207	RELN	VSTM4	B4GALNT3	LINC00894	TSPO	CD34	GCLM	PREX1	PRDX2	RALGAPA2	PTPRB	ITGA2	FZD7	NMNAT2
TSHZ2	UAP1	BVES	ADPRHL1	BCL11A	ANOS1	TXLNB	WNT11	MYRIP	CALCRL	SLC43A2	ZFYVE28	MRPL41	EPHB1	RPGR	CADM1	HTRA1	KCTD16
MXRA8	PSMA3-AS1	VIPR2	ATP2A2	DOK6	LINC01091	INPP4B	GRAPL	AKR1B1	TIE1	ZFYVE28	ZC3HAV1	ATP5F1D	MAF	LINC00472	PPP1R1C	SEMA3B	LINC02268
CREB3L1	VMP1	PPARGC1A	TACC2	INHBA	ITGA1	FITM1	FOXO1	APCDD1	TMSB4X	RAB20	ADGRE5	NDUFA8	PLSCR4	SASH1	HS3ST4	REEP1	FSTL5
FBN1	NABP1	MYOCD	ERBB4	AC027698.1	ISYNA1	MYBPC3	IL18R1	AMIGO2	RASIP1	PILRA	NPL	APOBEC2	DYSF	KLF9	POLR2F	NTNG1	KCNQ2
TARID	KDM6B	ACACB	FSD2	GPC6	FN1	PGAM2	CALCRL	NTN1	JAM2	CHST15	SNX10	HSPB1	GDPD5	SNTG2	PMEPA1	ARL4D	LINC01828
MOXD1	PID1	GPAT3	DES	AL022068.1	CHST1	TCAP	PCED1B	IFITM3	ITGA2	DDX60L	TCF7	SPTB	LINC01748	2003-03-01	GLIDR	TUFT1	NRXN1
MATN2	ITGA10	CCDC141	ADAM11	SHROOM3	PDE5A	VIPR2	SERPINB9	NOSTRIN	KCNB2	ZEB2	MYBL1	NDUFB2	NR2F2	GLIS3	C4orf19	PERP	SNAP91
COL6A2	KCNMA1	CACNA1C	RIMKLA	SMAD6	KCNE4	MLIP	DYSF	MYCT1	ST8SIA4	CTSB	BTBD11	UQCRQ	MAN1A1	KLF7	RETREG1	RERG	GABRB3
CACNA2D3	CDH13	KCNN2	POPDC3	FUT8	PLEKHG3	RETREG1	VASH1	TFPI	C1orf54	SMAP2	MAF	TRIM63	SMAD1	CYP1B1	PCDH9	PTK2B	BICDL1
OLFML2B	TRAF3	CXXC4	POPDC2	ITGA1	HOXA3	CHCHD10	CYYR1	ART4	TMEM88	PTK2B	CLEC2D	PPIF	NR2F1-AS1	SHROOM2	ZNF804B	CCNYL1	ZNF804A
SAMD5	SLC4A7	KCNH7	AC107068.2	AC103876.1	RASL12	SGCA	SCARF1	HS3ST1	TMEM255B	ALCAM	PRKCH	CYC1	RAMP2	GPRC5A	LRRC7	CXADR	CDH12
SLC22A3	LINC00513	LINC00884	NTM	ARNT2	PTGER4	LRRC10	SEMA3A	SLC9A3R2	SHANK3	MYO5A	AC016831.7	NDUFA1	SEMA3A	SYNJ2	HSPA12A	AMHR2	LINC02055
MGP	SP100	SLIT3	SLC5A1	CDH11	TTYH1	POPDC2	PLXND1	LDB2	NOSTRIN	STON2	TOX	ATP5IF1	PPP1R16B	ADGRF5	STK32A	RHPN2	FAM155A
PIEZO2	TWIST2	CPVL	COL13A1	TMTC2	SLN	PDLIM5	AP003086.2	COL3A1	PALMD	CSF1R	CSF2RA	SLC25A11	VWF	PLEKHG1	LPCAT2	DPP6	AC073050.1
SRPX	TNFAIP3	ALPK3	MYOCD	CNTNAP2	AC021088.1	PPP1R12B	KLF2	RASSF9	MCF2L	ARRB2	FKBP5	SRP14	SH3TC1	ETS1	TBX3	CYP26B1	EML6
LTBP4	FADS3	SPSB4	LAMA2	PLCE1	S1PR3	PLCXD3	CASP10	LYL1	EMP1	FAM49B	RAPGEF6	PACSIN3	BAALC	SH3RF3	IL1RAPL1	C1R	SCN8A
MMP2	RBMS3	BMP5	BMP5	DCLK1	FOXC2	LDB3	AC092691.1	VAMP5	COL4A1	PFKFB3	SAMHD1	HBA1	GMFG	ARNTL2	SOX8	PDPN	SCG5
BNC2	SRGAP1	UNC45B	TMTC1	BOC	CXCL12	SLC27A6	EDN1	CCDC85B	EPAS1	PGD	WHRN	ATP5F1A	SMAGP	CEACAM19	PLAT	NXPH2	PPP2R2B
AL033504.1	DRAM1	ANKRD33B	PLN	DPP10	CSRP2	KIDINS220	RAPGEF5	TMEM88	PPP1R16B	SH2B3	RPS6KA1	LDHB	SNCG	SPSB1	KLHL29	GAS6	PTPRO
MNS1	OSMR-AS1	RRAGD	AKAP6	AC015923.1	CYSLTR2	STRIP2	GBP4	QSOX1	GMFG	SARNP	ZNF101	NDUFS6	PCAT19	SNRK	ENDOD1	ANKRD29	FAM135B
FREM1	AC113383.1	SLC22A23	PARM1	HIST2H2BF	PRKG1	GMPR	MECOM	ALDH2	MMRN2	ETS2	WIPF1	PRDX1	RELN	USP12	KIAA1755	PARD6B	NEGR1
ANGPTL2	UBE2V1	CMYA5	AC020909.2	MAML3	IGFBP5	LMOD2	FGD6	PTPRB	ITM2A	TAOK3	RCAN3	NDUFB10	TLL1	KLF4	PTPRJ	PTPRF	SCAMP5
GRID2	ZNF506	CA8	RELN	AC005699.1	FOXC1	MASP1	NET1	INPP1	ADCY4	MAP3K8	PRKX	NDUFS7	ITGB4	MAFF	GAS2L3	SERPING1	CCSER1
SEC16B	PRRX1	MIR1-1HG	PALLD	AC011043.1	MCAM	PLEKHA2	TIAM2	FLT1	NOVA2	LAPTM5	PRKCA	PERP	S100A16	DUSP6	MEGF9	EZR	RBFOX1
KIAA1755	CSF1	CPNE4	CYP2J2	KIF5C	CAMK2N1	DUSP26	TPBG	SOX7	SHE	DSE	STK10	UQCRB	RAB3IL1	IL18R1	GAS7	ADAMTS5	SEZ6L2
