## Supplementary material for "A cell atlas of the developing human outflow tract of the heart and its adult aortic valve derivatives": Table S3

### Sheet: Sheet1
ABCG2
ABL1
ADARB1
AFTPH
AKAP12
AKAP7
AKT3
ALDH5A1
ALS2
AMMECR1
ANKRD28
ANKRD44
ANO6
AP1S2
APBB2
ARHGAP21
ARHGAP5
ARNT2
ASAP2
ATP2C1
AZIN1
B3GNT5
BACH2
BASP1
BMP2K
BMP6
BOC
BTG3
CACHD1
CBFA2T2
CCDC50
CDCA7L
CDH8
CDK14
CHD6
CHODL
CLSTN2
CNKSR3
COBL
COL11A1
COL1A2
COL24A1
COLGALT2
CPSF6
CRTC3
CSGALNACT2
CSRP2
CTIF
CTNNA2
DCLK1
DICER1
DLC1
DOCK4
DOK5
DPYD
DUSP16
EFNA5
ENAH
EPHA3
EPHA7
ERN1
ETV1
EXT1
EYA4
FAM110B
FAM204A
FAM81A
FAT4
FGFR2
FHL1
FLRT2
FMNL2
FNDC3A
FOXO3
FOXP2
FRAS1
FRMD6
FSD1L
FUT8
GAREM1
GAS1
GFRA1
GLI3
GMDS
GNAI1
GPC3
GPC4
GPM6B
GPR158
GRIA2
GULP1
H2AFY2
HES1
HHIP
HNRNPLL
HS3ST4
ID4
IL17RD
INHBA
INPP5F
INTS6
IRS2
ITGB8
JUN
KIF1B
KIRREL3
KLF12
KLHL29
KYAT3
LEF1
LPL
LRCH1
LTBP1
MAP1B
MAP3K1
MECOM
MED13L
MEGF10
MEIS1
MICAL1
MICAL2
MIER3
MMP16
MOXD1
MSI2
MTMR12
MYH10
MYNN
MYO1B
NAV2
NCAM1
NDFIP1
NECTIN3
NEO1
NFE2L2
NFIA
NFIB
NOTCH2
NRF1
NUAK1
PARP8
PATJ
PCDH9
PDE3A
PDLIM3
PDZRN4
PGAP1
PHLDB2
PLAGL1
PLCB1
PLCE1
PLD1
PLK2
POU2F1
PPFIA2
PRDM2
PRICKLE1
PRKD1
PRKG1
PTPN13
PYGO1
RAB11FIP2
RAB5A
RASL11B
RBMS1
RGS17
RIMS2
RIPK2
RNF144A
ROBO1
ROBO2
ROCK2
ROR2
RTN1
SACS
SDC2
SEC24D
SERAC1
SESN3
SETD5
SETD7
SIK2
SLAIN2
SLC17A5
SLIT2
SMAD7
SMARCAD1
SNAP25
SNX24
SOBP
SPATS2
SPIN1
SPIRE1
STK24
STK38L
STOX2
STXBP3
TAB2
TAF5L
TBC1D9
TEC
THOC2
THSD1
TIAM1
TLE1
TMOD3
TMTC2
TMTC4
TRPS1
TSC22D2
TSPAN12
TSPAN13
TSPAN5
TTC39C
TTLL7
TWIST1
TWIST2
UGDH
USP25
USP46
ZBTB20
ZEB2
ZFHX3
ZFPM2
ZMYND11
ZSWIM6
