## Supplementary material for "A cell atlas of the developing human outflow tract of the heart and its adult aortic valve derivatives": Table S4

### Sheet: Table S3
Gene symbol	logFC	pvalue
NRG3	5.933	0
PRKCB	5.58006	0
AP001636.3	4.88409	0
SP6	4.43184	2.1e-87
HAPLN1	4.39797	0
TMEM132D	4.37789	3.8e-193
PTPRB	4.36158	0
XKR4	4.30473	0
LINC02296	4.25487	3.92e-71
TEK	4.07251	0
CPXM2	4.06082	0
ENTPD1	4.05286	0
WNT2	4.04681	2e-104
BMPER	3.98764	0
AC025569.1	3.90884	4.99e-142
ACSM3	3.90521	3.68e-281
FGFR3	3.9043	2.93e-146
NPPC	3.75954	4.09e-153
CGNL1	3.74632	0
CTSV	3.74115	3.01e-81
LEPR	3.72815	0
ITPR1	3.72703	0
FLT1	3.69621	0
ARHGAP28	3.63304	0
COL23A1	3.60625	0
AC008050.1	3.59003	3.41e-306
EMCN	3.58112	0
DKK2	3.57637	3.5e-242
PRKCH	3.51076	0
AC010737.1	3.51018	4.79e-224
KCNJ2	3.46163	2.51e-259
ITGA9	3.45023	0
PELI2	3.43573	0
FGD5	3.42249	0
SHANK3	3.41901	0
AP002989.1	3.41531	5.6e-137
LAMC3	3.40134	0
GDPD1	3.39343	4.3e-240
CC2D2B	3.33429	1.07e-186
LIMCH1	3.32047	0
PLVAP	3.28065	0
ELMO1	3.27153	0
NCKAP5	3.21081	0
CELF4	3.18632	1.68e-92
SMTNL2	3.13239	0
HEY2	3.12475	0
SHE	3.10449	0
ECE1	3.10243	0
NOS3	3.09628	2.03e-219
ELMO1-AS1	3.095	3.59e-97
SYT17	3.08014	2.52e-183
PLCD1	3.04083	1.09e-230
LRIG1	3.03831	0
MYORG	3.03251	1.01e-69
EGFL7	2.99868	0
APCDD1	2.98847	0
LRIG3	2.9857	5.58869282798288e-310
DOK4	2.98117	6.5e-216
ST8SIA6	2.9752	1.1e-200
FIRRE	2.97301	1.08e-223
ADCY4	2.96031	1.43e-173
TIE1	2.95136	0
COLEC12	2.93424	0
NFATC1	2.9296	0
SMAD6	2.92898	0
ESAM	2.92829	0
ADGRG6	2.88551	1.22e-298
NTRK2	2.8713	2.19e-219
RAMP2-AS1	2.86661	2.1e-171
GALNT13	2.85746	6.32e-104
SLCO2A1	2.85374	4.97e-151
COL26A1	2.84859	1.23e-128
AL359220.1	2.82473	6.89e-68
NRG1	2.8243	5.09e-202
CCM2L	2.80027	3e-105
LINC00894	2.77253	1.07e-261
WNT11	2.77174	5.2e-98
GRAPL	2.76647	2.51e-71
FOXO1	2.76615	0
IL18R1	2.74009	5.29e-236
CALCRL	2.72767	0
PCED1B	2.72106	9.22e-223
SERPINB9	2.71864	0
DYSF	2.71201	4.21e-249
VASH1	2.70926	0
CYYR1	2.70467	1.92e-248
SCARF1	2.69984	6.94e-202
SEMA3A	2.68275	2.88e-256
PLXND1	2.6792	0
MMRN1	2.67822	2.820942696359e-310
AP003086.2	2.67453	0
KLF2	2.67036	0
CASP10	2.63953	3.61e-156
AC092691.1	2.63716	7.43e-234
EDN1	2.61746	5.02e-157
RAPGEF5	2.59274	0
GBP4	2.57485	5.63e-207
MECOM	2.53856	0
FGD6	2.53811	0
NET1	2.53396	2.92e-271
TIAM2	2.53065	0
TPBG	2.5227	1.36e-128
FAR2	2.51205	5.53e-283
EBF1	2.5058	0
DOCK4	2.50559	0
CD24	2.50211	3.68e-93
COL25A1	2.50055	3.05e-199
FGF14	2.49869	1.04e-121
PPP1R16B	2.49635	1.98e-201
MTRNR2L12	2.49081	8.65e-308
HSPG2	2.48904	0
EDIL3	2.45779	0
SGSM1	2.45715	3.87e-245
CCDC88C	2.4531	1.19e-178
HAS2	2.45052	2.64e-226
GNA14-AS1	2.45011	4.01e-69
GATA4	2.44807	0
ZNF521	2.44333	0
ENG	2.43964	0
KLHL4	2.43226	8.65e-255
TAL1	2.42826	5.85e-77
MEIS2	2.42737	0
CDH5	2.4239	0
FLI1	2.41721	0
DPP10	2.41615	6.23e-174
CAMKK1	2.41566	1.01e-107
SH3TC1	2.41456	2.9e-171
EPB41L4B	2.4077	1.11e-150
MRPS30-DT	2.40768	1.59e-89
C1QTNF6	2.40718	5.5e-131
NRGN	2.39074	1.02e-119
VAV3	2.38652	0
CTNNAL1	2.38583	0
PLXNA4	2.37997	5.12e-276
ARHGEF15	2.37991	6.59e-83
NKAIN2	2.37431	5.73e-92
CHN1	2.35177	0
VCAN-AS1	2.34189	3.66e-149
TMEM108	2.33934	1.07e-265
CCNY	2.33809	0
MCU	2.31877	0
DHFR	2.31506	0
GATA2	2.30282	4.76e-144
NPDC1	2.29852	2.27e-89
CASC15	2.28081	0
AFAP1L2	2.27283	1.02e-145
PECAM1	2.26658	0
RASIP1	2.25494	3.27e-236
AC007376.2	2.25282	1.87e-178
AC093110.1	2.25275	3.58e-82
C2orf88	2.24098	7.24e-177
NHSL2	2.22746	3.63e-256
HHAT	2.22383	4.24e-273
ZNF467	2.21248	1.58e-114
GATA2-AS1	2.20721	1.34e-171
LRRC8B	2.20475	4.38e-224
ARAP3	2.19539	6.09e-245
TDRD10	2.19514	3.91e-101
GATA5	2.19341	3.23e-115
PPM1H	2.19288	7.08e-74
AC087564.1	2.19057	3.45e-74
PLEKHA6	2.18858	1.63e-271
NOTCH1	2.17228	6.69e-297
PCAT19	2.1721	6.01e-143
MAP3K3	2.16706	0
SNCAIP	2.16588	3.59e-297
BCR	2.16542	0
SEMA6A	2.15276	0
AC005699.1	2.15016	1.04e-134
GNA14	2.14632	1.15e-213
SHROOM2	2.14267	1.01e-105
GAB2	2.13606	0
CHSY1	2.1318	0
AFAP1L1	2.12377	0
VCAN	2.11419	1.13e-306
CD55	2.11353	4.55e-219
PVT1	2.10689	0
TIAM1	2.1033	1.64e-304
ZNF124	2.08766	3.81e-191
AC018816.1	2.08432	1.13e-94
MMRN2	2.08336	6e-142
EFNB2	2.08215	8.57e-294
TPCN1	2.07754	5.77e-199
KCNH7	2.06644	6.54e-204
TPST2	2.06155	2.18e-219
TMCC3	2.04908	8.92e-102
SLC39A11	2.04789	1.03e-280
MAML3	2.03553	0
CFAP161	2.03446	1.66e-75
DAPK1	2.03372	0
PRCP	2.03104	6.87e-277
TECPR1	2.02931	8.78e-128
TLNRD1	2.02546	1.55e-106
FOXP4	2.02339	2.94e-103
NPR1	2.01893	1.01e-147
PROSER1	2.01809	1.04e-93
ENTPD1-AS1	2.01678	0
CDH11	2.01291	1.99e-287
KIAA1671	2.01118	9.81e-289
FZD6	1.99711	6.18e-213
GPR173	1.9913	6.01e-296
HAND2	1.98999	2.56e-258
CCSER1	1.96936	4.77e-165
PRLR	1.96838	4.18e-72
LRRC32	1.9652	2.09e-89
KCNQ5	1.96196	1e-218
AC015923.1	1.96142	4.51e-183
NXN	1.95657	0
ARRB1	1.94975	4.16e-199
FAM171A1	1.94748	0
PODXL	1.94265	6.7e-202
THSD1	1.93836	1.15e-69
PTPN14	1.93716	0
CD34	1.93411	4.44e-255
CRABP2	1.9321	4.83e-106
HIBCH	1.932	0
KCNN3	1.92997	3.56e-110
SHROOM4	1.92801	6.17e-221
KLHL3	1.92358	5.34e-184
DIS3L2	1.92123	0
MFSD6	1.92075	9.47e-99
CECR2	1.92069	1.96e-306
PEAR1	1.91193	2.02e-181
ERG	1.8974	1.8e-293
PLXDC2	1.89634	0
ATP13A2	1.89344	1.75e-99
KDR	1.88972	9.89e-122
RPS6KA2	1.88951	3.29e-298
ZNF611	1.87723	6.62e-105
PROS1	1.87489	3.33e-232
PDZD2	1.87032	8.19e-236
ADGRL2	1.86371	6.88e-259
EPHA6	1.85903	1.23e-72
PTPRM	1.84649	0
PARVB	1.84381	5.5e-245
EPHB4	1.84343	9.66e-171
SLC44A5	1.84188	5.61e-161
RAMP2	1.84155	6.72e-231
TBRG1	1.8288	1.32e-192
ZCCHC24	1.8288	7.36e-222
CYTH1	1.82846	9.18e-270
AC007319.1	1.82831	1.32e-241
AFDN	1.82758	0
ANO1	1.82405	1.24e-106
EXOC6	1.82256	2.9e-264
PALMD	1.82091	1.19e-172
GRIP1	1.82016	6.4e-191
NELFA	1.81804	3.1e-147
PARD6G	1.81754	3.54e-133
ARSG	1.81708	2.16e-73
CPXM1	1.81617	4.62e-123
PROCR	1.81175	6.54e-205
SDCBP2-AS1	1.80832	6.37e-75
PAK3	1.80481	7.17e-111
HLA-E	1.80103	1.37e-226
CEMIP2	1.79556	1.01e-240
DCBLD1	1.79236	6.12e-111
ZFPM1	1.79018	1.21e-189
FMNL3	1.78997	7.04e-269
SPDYE3	1.78966	2.2e-72
TMEM87B	1.77428	4.53e-248
MAP4K2	1.77264	3.34e-95
BICD1	1.77175	4.7e-302
CACNA2D1	1.77174	1.17e-278
DPH6-DT	1.76781	2.06e-97
BLCAP	1.75878	5.89e-229
GMDS	1.75432	1.18e-256
LSAMP	1.7534	1.08e-156
ITPR2	1.75173	1.53e-262
SOX6	1.74346	3.97e-215
PKHD1L1	1.74145	4.7e-73
COL18A1	1.74047	5.44e-261
EVA1C	1.72633	8.6e-175
CAMK4	1.72039	8.73e-121
NLGN1	1.71984	1.5e-166
ZCCHC14	1.71908	6.15e-238
FAM118A	1.7183	3.89e-229
CTSB	1.71817	3.53e-213
RUNX1T1	1.71758	1.41e-269
HIST1H2AC	1.71152	1.68e-163
TANC2	1.70522	0
IGF2BP1	1.70507	6.88e-248
ANO2	1.70188	5.59e-96
FDFT1	1.70107	1.42e-139
SULF1	1.69803	2.13e-156
RHOJ	1.69776	1.69e-236
GALNT7	1.69695	1.17e-188
SEMA4C	1.69581	3.85e-73
UNC5B	1.6937	4.29e-224
F8	1.68737	3.94e-76
PGAP1	1.68646	1.45e-240
DISC1	1.68597	7.49e-230
THUMPD1	1.68164	1.23e-98
KIAA1211	1.67864	1.11e-172
HEG1	1.67828	2.24e-262
TAOK2	1.6752	3.22e-83
INPP1	1.67415	3.37e-163
SCN9A	1.67051	1.05e-83
DOCK5	1.66506	1.1e-157
BCAT1	1.66346	3.53e-162
RASGEF1B	1.66322	1.63e-253
CPNE8	1.65272	6.31e-231
PCDH11X	1.6482	4.77e-77
CAMK1D	1.64484	4.05e-230
PCDH17	1.64291	1.97e-87
GPHN	1.64155	0
ALDH2	1.64104	1.18e-188
ZNF761	1.63925	2.85e-74
FHIT	1.63707	4.53e-227
UBE3D	1.63588	3.71e-168
CYP27C1	1.63578	1.74e-90
SOX4	1.63375	1.75e-250
NINL	1.63329	2.03e-238
DNAH14	1.63285	1.03e-179
MYO6	1.62619	7.08e-205
CMTM8	1.62525	2.49e-112
PLXNC1	1.62385	9.44e-72
ENC1	1.62139	2.11e-104
MAGI3	1.61977	5.05e-244
PPFIBP1	1.61627	0
PRTG	1.61443	4.12e-108
HYAL2	1.61395	1.58e-126
SNCA	1.60768	7.31e-144
APBA2	1.60713	1.17e-71
GRASP	1.60471	2.5e-73
LIPA	1.59726	4.6e-135
STK38	1.59336	9.57e-283
SEMA6A-AS1	1.58896	3.58e-107
EBF4	1.58331	2.59e-95
RPGR	1.58152	1.91e-99
VPS41	1.58119	4.19e-251
DENND1A	1.58046	2.57e-258
DYNC2H1	1.57919	2.18e-214
FADS2	1.57856	4.74e-121
LIFR	1.5767	3.24e-206
GCA	1.57094	8.48e-77
MT-ATP8	1.56876	2.14e-91
EIF4G3	1.55737	0
FLG-AS1	1.55276	1.37e-99
ELK3	1.55179	3.1e-230
MICAL2	1.55004	6.57e-234
C4orf48	1.54492	7.63e-117
ZNRF1	1.54402	3.78e-194
GOLPH3	1.54265	9.7e-249
GIT1	1.5416	3.4e-90
AC011447.3	1.54079	6.2e-88
PDE9A	1.53585	2.22e-101
GJA4	1.52434	3.4e-67
MGST2	1.5236	1.03e-140
KIAA1549	1.5208	5.78e-129
ZEB1	1.51456	6.21e-292
L3MBTL3	1.51432	8.77e-105
CHD7	1.51382	6.1e-248
EML4	1.51144	6.7e-271
RASSF8	1.51122	1.24e-161
ZSWIM5	1.51009	9.84e-111
NARS2	1.50881	1.88e-158
ARID3A	1.50832	4.97e-155
MEGF9	1.49799	1.84e-94
PTK2	1.48644	0
PITPNA	1.48565	1.86e-180
APLF	1.48509	3.86e-72
TSPAN14	1.48344	9.67e-174
MAP3K11	1.48223	5.14e-81
SCD	1.47854	6.87e-115
RAB30	1.47399	8.65e-117
IGF2BP3	1.47328	3.99e-238
BMPR1A	1.46346	1.4e-226
CFLAR	1.46232	1.82e-252
DERA	1.45962	3.44e-139
FNBP1	1.45846	3.18e-206
TGFB1	1.4574	3.14e-160
AUTS2	1.4574	5.72e-282
AMMECR1	1.45674	1.69e-75
MPPED2	1.4556	4.05e-169
ITGA5	1.45272	3.52e-187
MRC2	1.45227	2.89e-199
ATP8B2	1.45171	2.88e-131
SLC27A3	1.45136	1.92e-75
ABHD15-AS1	1.44928	5.3e-86
FRMD4B	1.44785	3.38e-210
NOL4L	1.44763	4.08e-110
RASGRP3	1.44639	1.25e-132
SRGAP2	1.44498	1.04e-205
EPB41L4A	1.44294	2.06e-198
EXOC4	1.44278	0
DOCK1	1.43958	1.65e-289
XKR6	1.43827	1.85e-177
ITGA6	1.434	6.48e-115
DENND3	1.43383	2.03e-105
FAM222B	1.43317	5.59e-162
CDC42BPB	1.43143	1.22e-223
GJA5	1.43114	2.46e-101
SYNDIG1	1.42676	3.02e-81
SLX4IP	1.4259	5.39e-159
MYEF2	1.42273	2.35e-134
AC096711.2	1.42246	2.77e-100
IQCK	1.42198	6.33e-81
MCUB	1.42035	5.65e-89
HERC1	1.41896	5.9e-281
ATP8A1	1.41889	6.68e-143
PTGIS	1.4111	9.14e-142
AFAP1	1.4045	4.25e-169
LINC01515	1.4006	1.61e-139
RABL6	1.39792	5.7e-156
HDAC7	1.39628	2.02e-199
PSTPIP2	1.39461	4.4e-69
TEAD2	1.39214	1.09e-84
GPRC5B	1.38799	5.36e-76
TMEM132A	1.38647	1.47e-72
EVL	1.38586	6.03e-212
STIM1	1.38477	9.28e-152
TLE2	1.38429	7.5e-121
CTPS2	1.37691	5.7e-147
IMMP2L	1.37667	5.4e-191
BMPR2	1.36815	3.74e-272
SPOPL	1.3656	3.13e-111
KIAA0355	1.36457	2.5e-217
JADE3	1.36327	2.89e-68
SRGAP2C	1.36174	6.7e-150
ZNF423	1.36048	3.22e-150
GRB10	1.35987	8.14e-165
COLEC11	1.35903	3.77e-87
MIPOL1	1.35798	3.08e-157
TTC28	1.35738	6.14e-261
NSD2	1.35456	3.12e-194
FAT4	1.35394	1.55e-162
TBC1D4	1.342	1.89e-174
SRPK2	1.33694	5.3e-265
PIK3C2B	1.33611	1.31e-105
PTPRS	1.33372	1.54e-169
GOLM1	1.33196	7.43e-149
THSD7A	1.33164	1.06e-91
ARHGEF28	1.33124	3.09e-68
ST6GAL1	1.33122	1e-169
JAM2	1.33095	1.98e-81
LRRC37A3	1.33039	2.97e-147
WDR37	1.32858	3.94e-154
STRBP	1.32274	2.73e-138
ZNF462	1.32181	4.14e-175
MTA3	1.31844	1.27e-180
ICA1	1.31838	9.39e-151
ZNF83	1.3161	6.73e-129
DPY19L1	1.31306	3.73e-138
PRKD2	1.31111	2.85e-76
EFCAB11	1.30983	3.01e-73
NEDD4	1.30897	2.51e-158
CHD1L	1.30787	4.35e-101
GRAMD1A	1.30658	6.11e-159
ETS1	1.30268	1.17e-154
BEND7	1.30202	9.35e-92
ATL2	1.29913	1.33e-123
AGPS	1.29886	1.03e-155
TYW1B	1.29755	1.58e-112
TNFRSF10D	1.29482	8.18e-69
KLF3	1.29471	9.08e-134
NUMB	1.2928	1.08e-246
PRKX	1.28945	1.36e-94
EPB41	1.28944	6.08e-149
DIP2B	1.2892	2.15e-216
PPP1R9A	1.28865	7.76e-145
TFPI	1.2884	5.07e-146
IGFBP4	1.28282	1.25e-148
F2R	1.28196	2.24e-104
NUP50	1.28112	5.07e-88
SNX25	1.27904	1.02e-161
OPHN1	1.27793	4.52e-148
TMEM241	1.27588	4.46e-89
FAM126B	1.27569	2.21e-120
NLK	1.27546	4.09e-166
CEP112	1.27503	1.86e-164
MSN	1.27501	1.25e-166
ZNF33B	1.27273	3.35e-82
C1orf21	1.27171	5.45e-170
MTF2	1.26993	1.31e-170
FLOT2	1.26701	2.02e-71
STARD4-AS1	1.2669	1.63e-92
KIAA1841	1.26651	1.06e-104
RCC2	1.26189	1.23e-116
AGPAT4	1.26102	1.75e-158
FAM117B	1.26091	6.14e-85
TMTC4	1.26081	2.38e-83
ZMYND8	1.25575	1.11e-172
ZDHHC3	1.2554	4.56e-94
OLFML2A	1.25319	2.64e-73
SRGAP2B	1.24895	2.22e-138
TULP4	1.24451	2.96e-198
GREB1	1.24354	2.53e-82
RERE	1.2422	4.21e-277
AGFG1	1.2397	1.55e-202
LINC00623	1.23946	9.61e-99
NAIP	1.2372	2.54e-143
PDIA4	1.23484	1.65e-84
PHF14	1.23315	1.34e-201
PLCG1	1.23301	8.16e-80
NCOA3	1.23164	2.23e-160
CLASP1	1.22886	1.58e-235
AHCYL2	1.22825	1.23e-131
FXYD5	1.22703	1.21e-74
ZC4H2	1.22691	8.16e-100
ULK4	1.22581	1.45e-139
FRYL	1.22443	1.41e-239
PGM2L1	1.22326	5.89e-77
KIFC3	1.22291	1.57e-80
SSBP3	1.22058	9.32e-166
CEP126	1.21816	5.05e-73
NLRP1	1.21636	1.11e-87
DIAPH1	1.21343	5.64e-112
UTY	1.20869	5.33e-184
ZDHHC20	1.20816	2.43e-145
PRICKLE2	1.20582	5.73e-101
ANO10	1.20544	5.44e-132
TNKS	1.20534	3.31e-214
SH3D19	1.20423	3.77e-163
ROBO1	1.20184	1.03e-143
GNB4	1.20091	3.43e-141
ADAM15	1.20031	2.72e-72
ARHGEF12	1.19963	1.37e-222
TJP1	1.19926	4.79e-196
NPAT	1.19682	1.65e-91
PUS7	1.19353	1.02e-93
NFIA	1.19248	1.11e-130
TTYH3	1.19162	3.22e-127
RAD51B	1.18859	2.03e-143
CPT1A	1.17987	9.11e-91
SRPK1	1.17841	3.19e-130
ATG10	1.17759	1.8e-114
ACTN1	1.17555	1.72e-167
GTF2I	1.17495	9.17e-302
DACH1	1.17341	8.46e-79
ZDHHC21	1.17319	5.2e-158
COPG2	1.17255	5.47e-83
USP6NL	1.17214	2.54e-128
OXR1	1.17172	8.27e-118
HAND2-AS1	1.17026	1.61e-129
UPF3A	1.17024	4.8e-173
HMBOX1	1.16827	1.53e-186
TTF1	1.167	2.56e-84
ZNF678	1.16556	3.09e-83
FOCAD	1.16542	4.01e-141
TCF3	1.16489	2.21e-99
LAMA5	1.16126	1.18e-68
TMEM245	1.15869	1.08e-150
ZNF69	1.15437	6.22e-88
RAP1B	1.1515	1.44e-181
KRAS	1.15046	4.48e-110
BCAR3	1.14997	2.55e-103
ATP6V0A2	1.14867	5.57e-69
STAT5B	1.148	2.89e-149
PCCA	1.14741	4.29e-186
NAB1	1.14437	1.73e-105
CHD9	1.14229	1.43e-231
LPIN2	1.14209	3.76e-115
KLHL29	1.13832	9.35e-107
MLXIP	1.13819	9.19e-118
SCAMP1	1.1366	8.38e-106
WWOX	1.13539	1.3e-107
SMYD3	1.13329	8.96e-140
TTLL5	1.13212	7.34e-131
SPTBN1	1.13002	2.62e-221
LDAH	1.12846	7.36e-103
SMAD7	1.12795	1.1e-121
RPRD1A	1.12715	1.46e-126
INPP5F	1.12298	1.74e-86
ACER3	1.12261	5.57e-96
SIL1	1.12139	2.25e-130
IGF2BP2	1.12073	3.48e-173
PXDN	1.12015	8.71e-144
ACVR1	1.11965	2.13e-117
FKBP10	1.11934	1.55e-134
STXBP1	1.11852	9.02e-92
FBXL20	1.11676	5.22e-135
ATXN2	1.11585	2.55e-179
TGFBR2	1.1132	1.82e-122
SERINC5	1.11133	4.45e-94
CCDC7	1.11054	1.88e-90
DRAM2	1.11034	1.91e-68
KIAA0100	1.10929	1.08e-80
USP12	1.10918	9.44e-138
SENP7	1.10658	1.73e-157
SLC38A9	1.1033	1.12e-88
SPCS3	1.10268	9.95e-100
SMARCC1	1.10245	2.76e-183
ZNF562	1.10151	2.66e-79
PAN3	1.10069	2.19e-176
ELK4	1.10047	5.58e-78
LRMDA	1.09864	1.33e-104
CD58	1.09841	6.77e-96
TCF12	1.09659	1.11e-232
SPAST	1.09586	2.67e-74
IKBKB	1.09569	1.08e-101
AMOTL1	1.09533	3.53e-127
MSI2	1.09437	2.17e-142
TARBP1	1.09354	6.74e-88
CCAR1	1.09315	1.32e-145
RRP1B	1.09118	3.72e-72
CTTNBP2NL	1.09116	1.44e-102
ZNF720	1.09072	3.41e-72
TTC27	1.08796	9.76e-91
TM7SF3	1.08613	3.43e-74
CREB3L2	1.08448	2.03e-133
CRIM1	1.08445	5.55e-128
RBMS3-AS3	1.0843	6.78e-92
LTBP4	1.08278	1.83e-119
TYW1	1.08025	2.12e-115
MTMR2	1.07853	3.51e-96
GNB1	1.07845	2.11e-190
BRWD3	1.07594	9.08e-114
TSC22D1	1.07354	9.6e-144
ARGLU1	1.07337	1.36e-196
PHKB	1.07328	4.53e-141
DROSHA	1.06966	5.44e-94
SOS1	1.06889	5.15e-161
TSPAN18	1.06885	8.78e-99
TBC1D22A	1.067	2e-157
R3HDM1	1.06516	1.79e-129
RALGAPA2	1.06489	1.97e-119
MYCBP2	1.06462	2.22e-145
YES1	1.0638	1.15e-116
ARHGAP31	1.06327	3.53e-138
RASSF3	1.06231	1.05e-89
ATXN7L1	1.06218	3.66e-108
DEAF1	1.06048	1.05e-83
DGKZ	1.05964	2.62e-80
FBXL7	1.05841	2.47e-96
ATP1B1	1.05731	9.83e-75
CASTOR3	1.05728	1.18e-74
MBD5	1.05584	1.89e-161
PSMF1	1.05406	6.56e-90
HIST1H4C	1.05186	1.57e-129
KIAA0556	1.05172	6.18e-69
FYN	1.0505	9.14e-145
HSD17B12	1.05021	3.38e-120
LYN	1.05008	5.12e-83
PRKAR2B	1.04925	2.3e-68
RIMKLB	1.04864	1.24e-122
RCOR1	1.04777	2.26e-126
EMSY	1.04727	3.77e-117
NR2C2	1.04688	8.55e-113
SLC37A3	1.04285	7.15e-96
SRBD1	1.04074	2.6e-91
WWTR1	1.04021	3.25e-93
SPATS2	1.04016	3.63e-131
SPTLC2	1.03942	1.07e-104
STXBP5	1.03506	2.47e-117
RBMS2	1.03384	2.84e-102
ZBTB46	1.03361	5.95e-81
GPD2	1.03288	2.7e-74
GTF3C1	1.03121	6.38e-91
PIP4K2A	1.03005	1.57e-124
UGGT1	1.02999	5.62e-80
PDE3B	1.02988	3.33e-99
NECTIN2	1.0293	1.02e-104
PDS5A	1.02799	1.82e-151
DNASE1	1.02724	4.43e-72
SNAP23	1.02667	3.94e-90
HDGFL3	1.02607	4.47e-114
ADGRA2	1.026	2.2e-96
UVRAG	1.0236	3.7e-128
AP2A2	1.02228	2.89e-126
AKR1B1	1.02212	3.44e-83
PITPNB	1.02147	1.76e-145
MAP2K5	1.01944	6.38e-113
MSANTD2	1.01822	9.93e-74
CBL	1.01799	1.31e-96
PDLIM1	1.01604	1.03e-92
VTI1A	1.01365	1.18e-126
HACE1	1.01295	1.31e-84
PKP4	1.01282	2.22e-111
GMDS-DT	1.01272	2.06e-101
CDKL5	1.01213	8.1e-69
ZNF711	1.01125	7.47e-72
ZNF532	1.0105	1.3e-115
LRP5	1.0104	1.56e-91
GNG12-AS1	1.0094	2.67e-72
EHMT1	1.00852	4.6e-139
ZNF518A	1.00643	1.27e-122
HMGA2	1.00553	4.12e-92
TBL1XR1	1.00535	2.19e-162
ZRANB3	1.00448	1.33e-77
TFDP2	1.00372	9.85e-112
PCMTD2	1.00284	2.01e-85
PARN	1.00236	4.64e-74
MARK4	1.00213	1.34e-94
STK10	1.00061	1.26e-99
KCTD1	0.999031	2.19e-77
ELOVL5	0.997882	5.91e-117
RNF8	0.99747	2.84e-68
ARMH3	0.996408	6.15e-106
N4BP2	0.995862	1.11e-83
SIMC1	0.995701	1.06e-88
CPD	0.993844	2.85e-79
SPIDR	0.991936	5.2e-124
LRP6	0.990295	1.79e-99
PCGF3	0.9865	1.81e-83
VEZT	0.986418	5.64e-127
USP9Y	0.985679	1.15e-105
PALM	0.985108	1.24e-75
PDSS2	0.984647	7.74e-103
MICU1	0.978204	1.18e-116
ARPC2	0.977314	1.17e-126
ITFG1	0.977105	5.12e-126
TMEM135	0.977093	2.35e-104
UBE2E1	0.976435	2.94e-126
FAM160B1	0.975097	4.54e-82
BBX	0.974788	3.87e-134
WBP1L	0.971217	4.21e-99
ANAPC1	0.969579	7.02e-84
PTPN12	0.969504	8.82e-134
ACACA	0.967951	2.29e-105
ITCH	0.967523	1.45e-129
ATR	0.966488	1.33e-94
FUT8	0.965935	1.82e-82
UBP1	0.963807	1.2e-86
ADAM10	0.962545	1.07e-133
LINC01004	0.961376	3.94e-71
NRP2	0.960307	1.55e-89
RIC1	0.959083	1.27e-109
CDKAL1	0.956829	1.25e-130
EPHA4	0.956038	1.23e-97
TNPO1	0.955415	8.82e-120
FNBP1L	0.95511	2.41e-107
WDR70	0.954509	1.85e-126
MAP3K4	0.953813	1.26e-98
ST6GALNAC3	0.953406	1.18e-89
HERC2	0.951564	3e-128
GABBR1	0.950226	1.87e-90
PTBP1	0.949997	8.47e-88
RGS12	0.949441	4.5e-90
PLEKHA8	0.949231	5.1e-69
PARD3	0.948543	3.22e-127
ACAP2	0.948385	3.57e-120
PPP1R13B	0.947327	3.33e-112
MFSD14C	0.945454	9.91e-108
CLCN3	0.94386	2.97e-101
HCG17	0.943404	3.74e-76
NME7	0.942477	4.4e-86
AGTPBP1	0.942252	6.65e-90
FTX	0.94184	1.12e-155
TMCC1	0.940527	1.63e-103
RFX3	0.939896	3.08e-109
INVS	0.939299	3.13e-92
CSPP1	0.938602	7.32e-75
ATAD2B	0.938281	6.39e-108
ZNF43	0.936657	1.45e-67
FOXP1	0.935979	4.28e-139
BABAM2	0.935579	1.51e-109
PTBP3	0.934095	1.48e-96
VPS13A	0.933318	1.33e-102
THOC2	0.932075	1.42e-128
ANKIB1	0.931524	9.89e-114
ETV6	0.931121	2.27e-105
FOXN3	0.930644	5.33e-121
E2F3	0.930207	3.05e-84
TCF7L2	0.929334	1.26e-114
FSCN1	0.929136	3.08e-69
KLF7	0.928486	3.89e-91
TBC1D9	0.927971	1.53e-96
SETX	0.927012	3.03e-114
FAM172A	0.926271	2.89e-121
ID2	0.925987	3.2e-88
DNAJC10	0.925465	2.4e-82
FARS2	0.924342	7.34e-106
MPDZ	0.924231	4.44e-113
PPP3CA	0.923658	6.84e-104
RDX	0.922833	4.38e-110
SPATA5	0.922482	2.66e-76
FCHO2	0.921159	1.9e-101
WRN	0.921087	3.27e-97
BCAS3	0.918875	1.33e-95
RIN2	0.917748	7.02e-90
PRKD1	0.917601	3.84e-87
TMPO	0.915217	1.65e-78
PLCG2	0.913224	9.01e-96
HIP1	0.912786	2.61e-100
NCOA7	0.911023	7.45e-82
FANCC	0.90993	2.19e-80
SEC61A1	0.909644	8.03e-76
ORC2	0.909351	1.12e-71
TEAD1	0.908614	9.93e-111
KDM7A	0.9086	5.52e-86
ARL15	0.904598	9.09e-95
NFIB	0.901515	5.74e-93
SLC2A13	0.901363	1.53e-71
USP3	0.90103	6.92e-99
GALNT10	0.900815	1.32e-82
UBA6	0.900667	3.4e-103
TLK2	0.899694	4.34e-107
ID1	0.899301	1.17e-90
AGAP1	0.897775	2.32e-100
TRIM24	0.895831	1.98e-85
SGMS1	0.895696	5e-98
MOB1B	0.895384	2.32e-83
KIAA1958	0.89525	2.97e-72
FARP1	0.894761	4.2e-91
TBCK	0.893705	1.24e-101
PRKACB	0.893691	2.33e-80
MSH3	0.893357	6.74e-70
RPS4Y1	0.89325	1.03e-87
SSH2	0.888973	1.05e-94
VPS50	0.888715	4.09e-70
TAOK1	0.887828	5.85e-114
PARG	0.887482	1.16e-86
ARHGEF11	0.88687	4.65e-87
ATF7IP	0.886579	2.57e-94
CHD3	0.885864	6.17e-68
CDC14A	0.88562	1.14e-76
KALRN	0.885379	5.74e-81
ZKSCAN1	0.883787	3.71e-86
PPP2R5E	0.881909	1.92e-97
FAM120B	0.881746	6.3e-95
MACO1	0.881601	3.01e-74
MIB1	0.880481	3.59e-103
BIRC6	0.880175	3.56e-147
COP1	0.880059	4.44e-117
PIEZO1	0.879945	1.25e-67
STAT6	0.879911	5.27e-73
TRERF1	0.879346	6.7e-73
ZNF827	0.875376	1.87e-87
APC	0.874417	5.69e-68
RCN2	0.873921	6.61e-77
MIR99AHG	0.873355	2.47e-72
SKI	0.872769	4.27e-94
CD47	0.872422	2.66e-88
TTC7B	0.871043	2.48e-86
PPP4R1	0.870565	2.88e-87
BTBD7	0.870087	2.21e-93
ST7	0.86797	5.43e-75
C11orf49	0.867733	6.83e-92
DENND4C	0.866645	1.11e-100
SNX29	0.865137	3.37e-92
ATP1B3	0.863744	4.02e-105
TSPAN9	0.863397	3.32e-100
NBPF15	0.863381	2.86e-71
UGGT2	0.861073	5.83e-99
STX8	0.861004	7.19e-82
MMP2	0.859621	6.29e-91
TRAPPC9	0.857812	2.96e-90
GPR107	0.854938	1.01e-80
KIAA0319L	0.854854	6.77e-82
VOPP1	0.854704	2.87e-80
PRKD3	0.852808	4.26e-86
BAZ2B	0.852401	3.23e-104
CAMSAP2	0.851313	1.13e-96
CEP192	0.850933	4.01e-84
SMARCA4	0.850003	2.21e-86
CYFIP1	0.848963	4.36e-84
CRBN	0.8488	8.11e-68
PIKFYVE	0.846817	4.39e-86
KMT2E	0.8465	5.64e-134
FAM49B	0.846134	8.98e-102
FDPS	0.845936	3.18e-68
KDM1A	0.84576	1.43e-83
SMAD9	0.844782	9.02e-67
TENT2	0.842967	6.28e-100
THADA	0.841009	1.64e-84
CDK17	0.840673	2.23e-80
ZNF609	0.840606	1.18e-102
KANSL1	0.840592	2.02e-113
LDLRAD3	0.84034	2.26e-74
BRWD1	0.840092	3.98e-106
RREB1	0.839039	1.1e-83
CBR4	0.838916	1.68e-74
ERC2	0.838248	4.51e-91
RGS3	0.837959	3.21e-78
SMG6	0.837916	6.03e-89
HECTD2	0.837548	8.8e-85
NKTR	0.837391	1.57e-119
PLAG1	0.836218	1.78e-75
TNPO3	0.832624	1.22e-75
ANAPC5	0.832383	9.24e-86
ITSN2	0.832273	1.17e-81
ZMYM2	0.829086	1.37e-111
SEC24B	0.828066	1.97e-88
HDAC8	0.827164	6.53e-85
RAB11FIP3	0.82623	1.68e-79
SNX14	0.826004	4.15e-85
GULP1	0.825558	3.31e-68
ERBIN	0.825451	8.12e-106
ERICH1	0.824995	1.12e-78
RAI1	0.824279	1.06e-68
CMIP	0.82318	1.58e-98
PTBP2	0.822467	9.73e-103
NCKAP1	0.820996	3.24e-99
BTBD9	0.818627	1.88e-74
STIM2	0.815861	5.22e-71
RNF145	0.814956	1.96e-87
GPBP1L1	0.814582	8.2e-87
BCKDHB	0.813301	1.34e-73
PARP4	0.81312	3.18e-71
NBAS	0.811215	4.81e-93
TBC1D5	0.809769	8.06e-91
LAMB1	0.80723	2.03e-74
RSF1	0.806122	1.43e-100
ZFAND3	0.805114	8.31e-128
RANBP9	0.801983	1.5e-80
PRKDC	0.800927	2.45e-87
TBCD	0.800382	1.03e-76
SLC30A7	0.800224	1.61e-75
KIF26B	0.799761	2.48e-79
PDIA3	0.798633	4.2e-68
BICC1	0.798365	1.32e-69
SIPA1L3	0.796702	4.37e-73
PDCD6IP	0.796653	9.68e-83
ST3GAL6	0.795799	1.43e-68
FNDC3B	0.795573	5.4e-108
DNAJC13	0.795436	3.12e-73
ZMYM4	0.795152	1.48e-92
PHIP	0.794461	9.11e-87
YEATS2	0.79444	3.99e-81
PPP6R2	0.794046	5.3e-83
ZCCHC7	0.791396	1.62e-85
HNRNPM	0.791192	1.71e-87
FBXW7	0.790585	2.65e-78
KDM5B	0.787537	5.59e-81
RBMX	0.78656	8.54e-95
MYH10	0.786559	6.49e-89
MTSS1	0.786444	2.25e-81
CDK19	0.786308	2.74e-67
MLLT10	0.785777	6.64e-90
ZMIZ1	0.785436	3.78e-79
NSD1	0.785372	5.45e-88
ROCK2	0.78482	9.83e-78
GNAQ	0.784607	2.08e-78
FBXL17	0.784007	7.49e-72
ZNF254	0.78355	1.16e-69
MDFIC	0.780925	1.68e-67
JARID2	0.780539	6.94e-88
CD2AP	0.780331	6.04e-71
CCDC14	0.777814	5.18e-67
NEDD4L	0.77744	4.44e-69
INPP4A	0.777388	1.56e-67
PPP2R2A	0.777057	1.76e-78
PSPC1	0.776745	2.14e-79
MEF2A	0.774235	1.68e-94
PPP6R3	0.773519	1.3e-110
TNRC6B	0.773378	1.78e-96
LUC7L	0.772517	9.43e-77
UBAP2	0.770146	7.58e-70
GLG1	0.770124	2.26e-94
RNGTT	0.769968	8.28e-68
NFAT5	0.769446	2.19e-95
SND1	0.769048	4.23e-100
ARHGEF7	0.765078	3.3e-85
DNMT3A	0.759924	6.47e-69
ARID1B	0.759083	9.27e-105
ARID1A	0.758842	9.37e-74
UBAC2	0.756952	6.33e-76
SMARCAD1	0.756529	2.33e-68
SS18	0.755777	1.35e-67
VPS13B	0.755436	2.66e-92
CSNK1G3	0.754455	1.69e-70
VAPA	0.753555	1.25e-90
RAB11A	0.753413	8.68e-72
ARID2	0.751819	2.04e-83
PPHLN1	0.750758	1.18e-67
DLG1	0.750563	1.7e-83
SLC25A37	0.749921	3.72e-82
KAT6A	0.748407	2.45e-80
AKT3	0.74709	8.34e-69
PCNX1	0.745988	3.08e-88
ARHGAP29	0.744151	8.37e-73
FAM193A	0.742828	1.16e-69
RASA1	0.74266	3.67e-77
YAP1	0.742589	7e-78
SMAD3	0.741702	6.5e-72
TLK1	0.739755	9.04e-74
SLC25A13	0.738471	8.6e-68
MMP16	0.734939	1.4e-69
ARID4B	0.734702	1.15e-91
WAC	0.733664	6.64e-94
KIF1B	0.732964	7.58e-80
SRGAP1	0.731773	1.14e-90
CNOT2	0.730606	1.41e-82
JPX	0.728304	2.58e-70
USP34	0.723496	2.34e-100
ARFGEF1	0.719228	1.76e-79
UBE3C	0.718302	7.71e-73
AMBRA1	0.71518	2.14e-67
GSK3B	0.714647	5.62e-77
SENP5	0.713119	2.89e-68
ZNF148	0.712388	1.16e-73
ATP9B	0.712153	2.63e-72
DYM	0.708434	1.03e-72
SMAD2	0.70174	4.11e-68
TOP1	0.6963	5.11e-76
NSD3	0.69623	4.92e-76
PAK2	0.694845	3.31e-69
UBE2K	0.693951	2.08e-72
HNRNPH1	0.692081	7.13e-84
PUM1	0.69127	1.04e-81
ATRX	0.690222	2.17e-95
STRN3	0.688595	1.35e-71
PTPRA	0.687439	3.38e-67
BRAF	0.682368	3.38e-70
DENND4A	0.679918	2.94e-71
TAF1D	0.660273	7.21e-67
STAG1	0.655686	1.2e-71
MACF1	0.634184	1.45e-78
MYH7	0.351186	6.74e-96
