## Supplementary material for "A cell atlas of the developing human outflow tract of the heart and its adult aortic valve derivatives": table S5

### Sheet: Sheet1
Cluster 4	Cluster 20
SALL1	FOSB
GPR158	TSPEAR
FAP	LRP1B
LINC00511	SLIT2
ERBB3	CHRM3
SALL3	GRM7
SOX9	FRMD4A
PRRX1	NR2F1-AS1
PRKG2	SLIT3
HAPLN1	SORCS1
FAM163A	LINC01828
ITIH5	FRMPD4
LEF1	TNS3
SNTG1	CADM2
NRCAM	EPHA4
FAM124A	ZNF385D
TLL1	PRDM6
ANO4	PIEZO2
PDLIM3	CFH
LIMCH1	LRRTM4
TCF21	GPC5
SLC22A3	HOXB3
PTPRT	MEIS1
SLFN13	OSR1
GATA4	SMOC2
HAS2	CHST9
BMP6	PCDH7
TBX20	GABRA2
TNFRSF19	AC011389.1
ACSM3	FGF10
FAS	TRABD2B
ZDHHC2	OGN
EDIL3	CNTNAP3
KCNK1	NTRK2
THBS1	LRRN1
FAM135B	HOTAIRM1
SPON2	TMEM26
PENK	CNTNAP3B
ACSS1	MET
APCDD1	SNAP91
AC112487.1	PHYHIPL
P2RY1	SLC41A2
TBX18	CNTN6
COL9A1	ELAVL2
AC084357.2	FOXP2
SOX6	HOXA3
CD55	ROR1
SLC35F3	CA2
RASGRF2	FGF14
SLC2A8	MGAT4C
ABCA8	JAG1
NKD1	SLC24A3
TGFBI	DACH2
ITGA6	KHDRBS3
IGFBP3	NLGN1
CD200	COL21A1
KLHL4	GPR176
COL9A2	VAT1L
CLU	LINGO2
CDH2	THSD7B
SCN7A	PTPRD
TNFRSF12A	FBLN5
LINC01748	HGF
EMILIN2	GNA14
MMP11	IL1RAPL1
MXRA5	SULT1E1
GPM6B	ROR1-AS1
MGP	LUZP2
AC099792.1	AC079760.1
ADAMTS19	CHST15
SNCA	AP000561.1
TNC	DHRS3
H2AFX	EDNRA
ECHDC2	TSPYL2
PLCE1	CD44
ID4	AC005358.1
EPHA7	MYOCD
C7	CNTNAP5
IGF1	CFAP299
GATA2-AS1	EFNA5
TARID	PLD1
EPB41L4B	AC097716.1
GBP4	PTGER4
BEX1	FOS
TWIST1	ADAMTS20
NDUFC2	PRKG1
AC087564.1	SEMA5B
TAGLN2	PTGER3
HRH2	C16orf74
RHOU	CACNB2
MOXD1	SORCS3
LMCD1	ELN
LGR5	TWIST2
MTSS1	ANOS1
BAMBI	CXCL12
CMTM6	CUX2
PCBP3	PHLDB3
PFN1	STAC
KIF5C	CDH8
MFAP4	GUCY1A1
